# Pharmacologic Activation of a Compensatory Integrated Stress Response Kinase Promotes Mitochondrial Remodeling in PERK-deficient Cells

**DOI:** 10.1101/2023.03.11.532186

**Authors:** Valerie Perea, Kelsey R. Baron, Vivian Dolina, Giovanni Aviles, Jessica D. Rosarda, Xiaoyan Guo, Martin Kampmann, R. Luke Wiseman

**Author notes:** Corresponding Author: R. Luke Wiseman, Department of Molecular Medicine The Scripps Research Institute, La Jolla, CA 92037. Authors contributed equally (Valerie Perea, Kelsey R. Baron).

## Abstract

The integrated stress response (ISR) comprises the eIF2α kinases PERK, GCN2, HRI, and PKR, which induce translational and transcriptional signaling in response to diverse insults. Deficiencies in PERK signaling lead to mitochondrial dysfunction and contribute to the pathogenesis of numerous diseases. We define the potential for pharmacologic activation of compensatory eIF2α kinases to rescue ISR signaling and promote mitochondrial adaptation in PERK-deficient cells. We show that the HRI activator BtdCPU and GCN2 activator halofuginone promote ISR signaling and rescue ER stress sensitivity in PERK-deficient cells. However, BtdCPU induces mitochondrial depolarization, leading to mitochondrial fragmentation and activation of the OMA1-DELE1-HRI signaling axis. In contrast, halofuginone promotes mitochondrial elongation and adaptive mitochondrial respiration, mimicking regulation induced by PERK. This shows halofuginone can compensate for deficiencies in PERK signaling and promote adaptive mitochondrial remodeling, highlighting the potential for pharmacologic ISR activation to mitigate mitochondrial dysfunction and motivating the pursuit of highly-selective ISR activators.
