## Supplementary material for "Pharmacologic Activation of a Compensatory Integrated Stress Response Kinase Promotes Mitochondrial Remodeling in PERK-deficient Cells": Table S2

### Sheet: Sheet1
Table S2. (Supplement to Figure 2 and Figure S2. Pharmacologic ISR activators rescue ISR signaling in Perk-deficient MEFs). Expression, measured by RNAseq, of unfolded protein response (UPR; IRE1/XBP1s and ATF6) target genes and integrated stress response (ISR) target genes, as defined in Grandjean et al (2019) ACS Chem Biol, in Perk+/+ and Perk-/- MEFs treated for 6 h with thapsigargin (Tg; 500 …
		WT Tg	WT BTD	WTHF	KO Tg	KO BtdCPU	KO HF	KO Btd + Tg	KO HF + Tg		Normalized	WT Tg	WT BTD	WTHF	KO Tg	KO BtdCPU	KO HF	KO Btd + Tg	KO HF + Tg
UPR Target genes (IRE1/XBP1s and ATF6)	Calr	1.75021	-0.171047	-0.884096	1.04354	-0.1334	-0.764388	0.84227	0.848758		Calr	1	-0.0472919	-0.193806	0.448917	-0.0373588	-0.173977	0.335381	0.338799
	Creld2	3.72703	-0.364507	-1.06679	1.78119	-0.0857582	-0.467164	1.48466	2.36131		Creld2	1	-0.0182379	-0.0426912	0.199079	-0.00471423	-0.0225959	0.146915	0.338051
	Dnajb11	1.74079	-0.0929466	-0.677731	0.650287	-0.0907137	-0.177285	0.505734	1.16904		Dnajb11	1	-0.0266394	-0.160044	0.243141	-0.0260193	-0.0493704	0.179254	0.5331
	Herpud1	4.34409	1.78255	2.46583	1.94012	1.14652	1.63782	3.02617	3.24929		Herpud1	1	0.12638	0.23431	0.146941	0.0628593	0.109373	0.370098	0.440662
	Hspa5	3.84547	0.341761	1.43626	1.94653	0.0503123	0.834799	2.75655	3.16725		Hspa5	1	0.0199856	0.127568	0.213423	0.00265344	0.0585886	0.430495	0.596894
	Hyou1	3.13629	-0.0088653	-1.17493	1.61107	0.0398328	-0.372684	1.65406	1.62799		Hyou1	1	-0.000786145	-0.0714903	0.263684	0.00359247	-0.0292143	0.27554	0.268307
	Manf	2.74639	-0.436322	-0.972105	1.78424	-0.211347	-0.312275	1.83029	2.27398		Manf	1	-0.0457034	-0.0858503	0.428059	-0.0238635	-0.0340834	0.447622	0.671859
	Pdia4	2.45006	0.1029	-1.50293	1.53223	-0.0243805	-0.669678	1.59539	1.54749		Pdia4	1	0.01656	-0.144962	0.423872	-0.00375356	-0.0831814	0.452866	0.430763
	Pdia6	1.35245	-0.223294	-1.20626	1.19426	-0.135509	-0.568946	0.826118	0.996292		Pdia6	1	-0.092306	-0.364742	0.829298	-0.0577112	-0.209785	0.497543	0.640424
	Sel1l	2.67825	0.455456	-0.272368	1.20964	0.132554	-0.0112947	1.50789	1.67041		Sel1l	1	0.0687337	-0.0318547	0.243077	0.0178182	-0.00144393	0.34142	0.404209
	Tmem50b	0.983647	-0.771347	-1.40603	0.685796	-0.506787	-1.05598	-0.0329386	0.169		Tmem50b	1	-0.42368	-0.637012	0.622625	-0.303043	-0.530999	-0.0230932	0.127145
	Derl2	0.756928	-0.355373	-0.170796	0.570341	-0.0728574	0.0975539	0.324458	0.682941		Derl2	1	-0.316475	-0.161834	0.702831	-0.0713839	0.101405	0.365558	0.877546
	Dnajb9	3.88919	-0.18677	0.220206	1.57624	-0.435645	0.306285	1.75368	2.46543		Dnajb9	1	-0.00878839	0.0119345	0.14344	-0.0188634	0.0171179	0.171685	0.327344
	Dnajc10	0.149299	-0.215453	-0.408264	0.386657	0.00278183	0.0357339	-0.0170107	0.261459		Dnajc10	1	-1.27234	-2.26056	2.81903	0.0177022	0.23001	-0.107508	1.82233
	Edem2	0.910641	-0.153169	-1.22948	1.01814	0.139879	-0.537014	0.755031	0.146974		Edem2	1	-0.114478	-0.651825	1.16529	0.115712	-0.353234	0.781547	0.121886
	Hspa13	0.681007	-0.4121	-0.107743	0.623655	-0.372949	-0.814663	-0.191349	-0.248304		Hspa13	1	-0.411882	-0.119287	0.89642	-0.377612	-0.715213	-0.205904	-0.2621
	Lman1	0.432475	0.0286027	-0.784219	0.496977	-0.0585925	-0.217497	0.341405	0.0654005		Lman1	1	0.0572847	-1.19965	1.17653	-0.11386	-0.400357	0.763816	0.132673
	Ostc	0.726367	-0.519463	-0.983071	0.798727	-0.140712	-0.161254	0.373894	0.619584		Ostc	1	-0.462006	-0.754962	1.13002	-0.141991	-0.161585	0.452041	0.819646
	Pdia5	0.45342	0.179469	-0.26148	0.552023	0.184502	0.0298658	0.546085	0.475831		Pdia5	1	0.358714	-0.448893	1.26228	0.369432	0.0566427	1.24598	1.05805
	Sec23b	1.27244	-0.292578	-0.122355	0.700214	-0.144038	-0.264504	0.350001	0.341226		Sec23b	1	-0.129659	-0.0574367	0.441299	-0.067117	-0.118327	0.193941	0.188481
	Sec61a1	0.867571	-0.122518	-0.867656	0.757121	-0.12505	-0.300547	0.40244	0.222696		Sec61a1	1	-0.0987368	-0.548108	0.83692	-0.10069	-0.22806	0.390184	0.202419
	Srp19	0.484132	-0.36448	-0.386421	0.153421	-0.0922362	0.128358	-0.0920498	0.382767		Srp19	1	-0.559886	-0.589288	0.281392	-0.155319	0.233354	-0.155015	0.761994
	Srprb	1.17918	0.21947	0.270578	0.544148	0.0181721	0.498139	0.557485	0.738706		Srprb	1	0.129939	0.163143	0.362329	0.0100243	0.326133	0.373039	0.528816
	Ssr1	0.557272	-0.358144	-1.09925	0.510677	-0.221954	-0.517005	0.0756075	-0.0485631		Ssr1	1	-0.466256	-1.13098	0.900812	-0.302442	-0.638789	0.114118	-0.0702062
	Ssr3	0.704541	-0.206537	-0.323437	0.584464	-0.203921	-0.0495982	0.288023	0.303839		Ssr3	1	-0.211848	-0.318977	0.7933	-0.20935	-0.0536742	0.350949	0.372323
	Stt3a	0.747423	0.0757442	-0.209918	0.6968	-0.0424257	0.122117	0.444256	0.432048		Stt3a	1	0.0794126	-0.199492	0.914722	-0.0426921	0.13013	0.531256	0.514367
	Ufm1	0.711897	-0.348161	-0.028343	0.103664	-0.156837	0.10983	-0.141846	0.418352		Ufm1	1	-0.336097	-0.0304945	0.116778	-0.161469	0.123991	-0.146783	0.527309
	Ficd	1.54633	-0.0206381	-1.15232	1.41709	-0.092945	-1.06082	1.34293	0.938849		Ficd	1	-0.00739482	-0.286403	0.869706	-0.0324842	-0.271065	0.800046	0.477423
	Mbnl2	0.526395	-0.0634562	0.486197	0.490241	-0.0889413	0.191645	0.477848	0.461623		Mbnl2	1	-0.0977258	0.910115	0.919046	-0.13578	0.322637	0.891761	0.856388
ISR Target Genes	Asns	1.9178	1.62786	1.85993	0.068503	0.962745	1.5614	1.38402	1.41307		Asns	1	0.752412	0.946531	0.0175018	0.341562	0.702335	0.579442	0.598543
	Atf3	6.1732	4.50043	7.07169	0.757507	2.2355	4.59602	4.27664	5.03995		Atf3	1	0.304006	1.87625	0.00970389	0.0521229	0.325792	0.258304	0.44824
	Atf4	1.96142	1.51514	1.23073	0.281616	0.879262	0.547367	1.21407	0.504821		Atf4	1	0.642011	0.465326	0.0744722	0.290016	0.159414	0.456016	0.144742
	Atf6	2.24027	1.50336	2.47188	-0.253932	0.506619	1.71434	1.22594	1.7147		Atf6	1	0.492639	1.22089	-0.0433284	0.112948	0.612494	0.359498	0.612712
	Cars	1.16463	1.13925	1.58952	0.206656	0.780691	1.25344	0.998968	1.10543		Cars	1	0.968522	1.61827	0.124026	0.578176	1.11462	0.80416	0.927422
	Cebpb	0.848864	0.883446	0.710147	0.449717	0.772944	1.19763	1.27464	1.25083		Cebpb	1	1.05454	0.793889	0.456597	0.884745	1.61485	1.77183	1.7224
	Ddit3	4.65836	3.12536	3.47701	1.17587	2.24384	2.53992	4.2291	3.36963		Ddit3	1	0.318574	0.417887	0.0519241	0.154068	0.19856	0.73203	0.384955
	Gadd45a	4.82504	4.32848	6.06925	0.883776	2.94458	5.1281	4.6106	5.45206		Gadd45a	1	0.698145	2.41895	0.0309083	0.24496	1.24231	0.856831	1.56428
	Ppp1r15a	4.26214	3.26006	4.27592	0.311031	1.95851	3.40094	3.67074	3.49023		Ppp1r15a	1	0.471748	1.01012	0.0132281	0.158708	0.525783	0.645208	0.562859
	Sars	1.54302	1.47733	1.536	0.138841	0.881399	1.38813	1.37026	1.18951		Sars	1	0.932234	0.99261	0.0527786	0.439993	0.845022	0.828186	0.669141
	Slc1a4	1.52855	1.57471	1.93524	0.0598205	0.920213	1.63587	1.26005	1.3806		Slc1a4	1	1.04976	1.49841	0.02246	0.473431	1.11819	0.740091	0.85083
	Trib3	4.22237	4.34759	3.52994	1.53528	3.46289	3.82832	4.68169	4.00822		Trib3	1	1.09581	0.597234	0.107462	0.567543	0.747462	1.39611	0.854248
	Wars	2.25407	0.729226	1.23048	-0.0869196	0.423859	1.40107	1.04301	1.4643		Wars	1	0.174456	0.35712	-0.0155079	0.0905797	0.435241	0.281287	0.466621
	Yars	1.20116	1.02225	1.39064	-0.121618	0.472189	0.927342	0.797919	0.8812		Yars	1	0.793603	1.24839	-0.0622236	0.298029	0.694072	0.568478	0.647997
	Abcf2	0.30898	0.157732	-0.159167	-0.571347	0.138631	0.326646	0.0833751	0.0894813		Abcf2	1	0.483737	-0.43737	-1.36921	0.422304	1.06391	0.249103	0.267919
	Mthfr	1.26797	0.184681	1.83102	0.322479	0.351764	1.07233	0.620981	1.15489		Mthfr	1	0.0969768	1.81638	0.177867	0.196076	0.783128	0.381983	0.871073
