## Supplementary material for "Pharmacologic Activation of a Compensatory Integrated Stress Response Kinase Promotes Mitochondrial Remodeling in PERK-deficient Cells": Table S4

### Sheet: Sheet 1
Table S4. (Supplement to Figure 2 and Figure S2. Pharmacologic ISR activators rescue ISR signaling in Perk-deficient MEFs). Expression, measured by RNAseq, of genes regulated by stress-responsive signaling pathways including the unfolded protein response (UPR), integrated stress response (ISR), heat shock response (HSR), oxidative stress response (OSR), and NFkB inflammatory response in Perk+/+ a…
Stress Pathway	Gene	Perk++ Tg	Perk++ BtdCPU	Perk++ HF	Perk-- Tg	Perk-- BtdCPU	Perk-- HF	Perk-- Tg + BtdCPU	Perk-- Tg + HF
Target genes of the Unfolded Protein Response (UPR; IRE1/XBP1s and ATF6)	Calr	1.75021	-0.171047	-0.884096	1.04354	-0.1334	-0.764388	0.84227	0.848758
	Creld2	3.72703	-0.364507	-1.06679	1.78119	-0.0857582	-0.467164	1.48466	2.36131
	Dnajb11	1.74079	-0.0929466	-0.677731	0.650287	-0.0907137	-0.177285	0.505734	1.16904
	Herpud1	4.34409	1.78255	2.46583	1.94012	1.14652	1.63782	3.02617	3.24929
	Hspa5	3.84547	0.341761	1.43626	1.94653	0.0503123	0.834799	2.75655	3.16725
	Hyou1	3.13629	-0.0088653	-1.17493	1.61107	0.0398328	-0.372684	1.65406	1.62799
	Manf	2.74639	-0.436322	-0.972105	1.78424	-0.211347	-0.312275	1.83029	2.27398
	Pdia4	2.45006	0.1029	-1.50293	1.53223	-0.0243805	-0.669678	1.59539	1.54749
	Pdia6	1.35245	-0.223294	-1.20626	1.19426	-0.135509	-0.568946	0.826118	0.996292
	Sel1l	2.67825	0.455456	-0.272368	1.20964	0.132554	-0.0112947	1.50789	1.67041
	Tmem50b	0.983647	-0.771347	-1.40603	0.685796	-0.506787	-1.05598	-0.0329386	0.169
	Derl2	0.756928	-0.355373	-0.170796	0.570341	-0.0728574	0.0975539	0.324458	0.682941
	Dnajb9	3.88919	-0.18677	0.220206	1.57624	-0.435645	0.306285	1.75368	2.46543
	Dnajc10	0.149299	-0.215453	-0.408264	0.386657	0.00278183	0.0357339	-0.0170107	0.261459
	Edem2	0.910641	-0.153169	-1.22948	1.01814	0.139879	-0.537014	0.755031	0.146974
	Hspa13	0.681007	-0.4121	-0.107743	0.623655	-0.372949	-0.814663	-0.191349	-0.248304
	Lman1	0.432475	0.0286027	-0.784219	0.496977	-0.0585925	-0.217497	0.341405	0.0654005
	Ostc	0.726367	-0.519463	-0.983071	0.798727	-0.140712	-0.161254	0.373894	0.619584
	Pdia5	0.45342	0.179469	-0.26148	0.552023	0.184502	0.0298658	0.546085	0.475831
	Sec23b	1.27244	-0.292578	-0.122355	0.700214	-0.144038	-0.264504	0.350001	0.341226
	Sec61a1	0.867571	-0.122518	-0.867656	0.757121	-0.12505	-0.300547	0.40244	0.222696
	Srp19	0.484132	-0.36448	-0.386421	0.153421	-0.0922362	0.128358	-0.0920498	0.382767
	Srprb	1.17918	0.21947	0.270578	0.544148	0.0181721	0.498139	0.557485	0.738706
	Ssr1	0.557272	-0.358144	-1.09925	0.510677	-0.221954	-0.517005	0.0756075	-0.0485631
	Ssr3	0.704541	-0.206537	-0.323437	0.584464	-0.203921	-0.0495982	0.288023	0.303839
	Stt3a	0.747423	0.0757442	-0.209918	0.6968	-0.0424257	0.122117	0.444256	0.432048
	Ufm1	0.711897	-0.348161	-0.028343	0.103664	-0.156837	0.10983	-0.141846	0.418352
	Ficd	1.54633	-0.0206381	-1.15232	1.41709	-0.092945	-1.06082	1.34293	0.938849
	Mbnl2	0.526395	-0.0634562	0.486197	0.490241	-0.0889413	0.191645	0.477848	0.461623
Target genes of the Integrated Stress Response (ISR)	Asns	1.9178	1.62786	1.85993	0.068503	0.962745	1.5614	1.38402	1.41307
	Atf3	6.1732	4.50043	7.07169	0.757507	2.2355	4.59602	4.27664	5.03995
	Atf4	1.96142	1.51514	1.23073	0.281616	0.879262	0.547367	1.21407	0.504821
	Atf6	2.24027	1.50336	2.47188	-0.253932	0.506619	1.71434	1.22594	1.7147
	Cars	1.16463	1.13925	1.58952	0.206656	0.780691	1.25344	0.998968	1.10543
	Cebpb	0.848864	0.883446	0.710147	0.449717	0.772944	1.19763	1.27464	1.25083
	Ddit3	4.65836	3.12536	3.47701	1.17587	2.24384	2.53992	4.2291	3.36963
	Gadd45a	4.82504	4.32848	6.06925	0.883776	2.94458	5.1281	4.6106	5.45206
	Ppp1r15a	4.26214	3.26006	4.27592	0.311031	1.95851	3.40094	3.67074	3.49023
	Sars	1.54302	1.47733	1.536	0.138841	0.881399	1.38813	1.37026	1.18951
	Slc1a4	1.52855	1.57471	1.93524	0.0598205	0.920213	1.63587	1.26005	1.3806
	Trib3	4.22237	4.34759	3.52994	1.53528	3.46289	3.82832	4.68169	4.00822
	Wars	2.25407	0.729226	1.23048	-0.0869196	0.423859	1.40107	1.04301	1.4643
	Yars	1.20116	1.02225	1.39064	-0.121618	0.472189	0.927342	0.797919	0.8812
	Abcf2	0.30898	0.157732	-0.159167	-0.571347	0.138631	0.326646	0.0833751	0.0894813
	Mthfr	1.26797	0.184681	1.83102	0.322479	0.351764	1.07233	0.620981	1.15489
Target genes of the heat shock response (HSR)	Bag3	0.157312	-0.283667	-0.814902	0.112101	-0.423662	-1.16338	-0.507132	-0.80969
	Cryab	-1.03878	-0.0262114	-1.22468	1.50866	0.178185	-1.03255	0.970485	-1.1831
	Clu	-0.767654	0.140829	-0.0342715	0.59921	0.224911	-0.206341	0.0453643	-0.299437
	Dnajb1	-0.790461	-0.690716	-0.514245	-0.215972	-0.475417	-0.964583	-0.616022	-0.97996
	Dnajb4	0.0516194	-0.411604	0.603201	0.559792	-0.281961	-0.487351	-0.475645	-0.456979
	Gadd45b	1.60045	0.110736	3.38212	0.221611	0.00534379	1.67416	0.284123	2.29652
	Hsp90aa1	-0.127013	-0.22532	0.408145	-0.332097	-0.162936	0.123104	-0.286009	0.0452262
	Hspa1a	-0.587422	-1.21234	-2.81299	1.08387	-0.969784	-3.31083	-0.161592	-1.57854
	Hspa1b	-0.561506	-1.27467	-2.7054	1.06719	-0.962463	-3.20764	-0.265513	-1.77454
	Hspa4l	0.395345	0.217019	0.509014	0.807475	-0.16935	-0.309509	0.582063	0.228803
	Hspb1	-0.409366	0.151566	2.59686	-0.153152	-0.178778	0.337443	-0.438443	0.484514
	Hsph1	-1.05874	-0.631686	-1.90648	-0.392312	-0.320692	-1.55232	-0.793361	-1.78939
	Ier5	-0.517211	-0.0813745	1.64352	-0.630082	0.173869	0.690964	-0.728464	-0.0189903
	Rgs2	0.709757	-0.0864822	0.28044	1.14808	-0.557273	0.267179	0.792556	1.51853
	Serpinh1	0.488472	0.103071	-1.16501	0.902075	0.0283368	-0.487639	0.523829	-0.0994213
Target genes of the oxidative stress response (OSR)	Gclm	0.66338	0.107569	-0.87194	0.150805	-0.275265	-0.355423	-0.230512	-0.445558
	Hmox1	3.15264	1.69594	0.383888	0.949552	1.12409	0.887257	2.77726	0.945124
	Prdx1	-1.32411	-0.699795	-1.95225	-0.151982	-0.236356	-0.881556	-0.410919	-1.01128
	Sod1	-0.0785442	0.106307	-0.366612	0.355075	-0.0376527	-0.0971311	-0.0622153	-0.173102
	Sqstm1	1.89662	1.38545	2.28106	0.827502	1.00111	1.70328	2.11904	1.64608
	Txnrd1	0.347803	0.130323	-0.0207797	-0.327728	-0.0279316	0.328314	-0.215359	0.0802024
	Gclc	1.04665	0.274351	-0.395887	0.217893	0.0072687	-0.0690044	0.302615	-0.118167
	Nqo1	-0.438204	-0.327788	-1.44717	0.856755	-0.335901	-0.560779	-0.512417	-0.732024
	Me1	-0.0550357	0.162849	0.29638	0.457573	-0.124213	-0.004546	0.250627	0.0911361
Target genes of the hypoxia stress response	Gapdh	-0.366818	0.00751405	-0.799864	0.0853705	-0.116276	-0.405029	-0.145258	-0.481464
	Ldha	-0.604347	-0.38792	-1.08835	0.0270021	-0.251166	-0.414558	-0.581198	-0.608011
	Pgk1	-0.107727	-0.069299	-0.349242	0.16159	-0.0786969	-0.332791	-0.0817504	-0.366589
	Slc2a1	0.194826	0.83514	0.230416	0.120539	0.403934	0.0485695	0.144821	-0.921914
	Tfrc	-0.641284	-0.274823	0.095222	-0.513524	-0.294145	-0.121828	-0.159659	-0.154594
	Vegfa	1.90238	1.43309	2.93645	-0.326589	0.919948	2.28456	1.4313	2.23926
	Aldoa	-0.0632632	0.0635959	-0.4005	0.207409	-0.0691417	-0.307151	-0.0745725	-0.414885
	Ak3	-0.502536	0.0497341	-1.89656	0.0749145	-0.160853	-0.717213	-0.0743219	-0.688256
	Edn1	0.442567	1.31437	4.42797	-2.06866	0.690101	2.08722	-0.6997	1.59906
	Flt1	-0.606988	0.277935	1.92398	-0.604462	-0.0726955	0.633171	-0.722681	-0.202626
Target genes of NFkB	Nfkb1	0.256289	-0.0526368	1.18736	0.282394	-0.115436	0.412483	-0.171346	0.513381
	Nfkb2	1.66607	0.570327	2.23214	-0.394106	0.130095	0.685877	0.028605	0.729386
	Nfkbia	-0.299968	-0.237766	1.21466	-0.0398633	-0.156613	0.114889	-0.977098	0.0906784
	Rela	0.991569	0.507641	2.09572	-0.0958327	0.0994417	0.659807	0.125233	0.681562
	Traf2	0.854656	-0.194284	1.00214	0.0961691	0.0225942	0.299124	0.153882	0.443606
	Ccl2	0.183278	-1.00139	1.2033	0.0254722	0.0495893	0.785885	-0.627739	1.43232
	Icam1	9.63831	4.95771	8.15448	0.482126	0.440647	3.43171	0.0397839	4.21231
	Tnfaip3	0.386379	-0.332707	4.75568	-1.42343	-0.246495	1.74878	-1.9233	0.908433
	Ccl5	2.44653	0.918238	2.71155	0.861267	-0.0336731	1.2609	1.15355	2.16948
Target genes of other stress signaling pathways	Afg3l2	0.297885	0.0491753	-0.325128	-0.466619	-0.0390571	-0.0510397	-0.170629	-0.280341
	Clpp	0.413992	0.213505	-0.275988	-0.384869	0.183495	0.0366227	0.27311	0.018828
	Dnaja3	1.17426	1.02812	1.09304	-0.0931368	0.598483	1.0537	1.15904	1.15858
	Endog	0.111801	-0.18625	-1.25556	-0.289951	0.0648661	-0.279559	-0.217335	-0.320664
	Hspa9	1.16102	0.878282	1.66564	-0.135785	0.318672	0.879445	0.685428	0.772233
	Lonp1	1.60853	0.821767	1.13002	0.275487	0.624032	1.42178	1.28213	1.35062
	Txn2	0.00403756	0.0118728	-0.518978	-0.252572	0.0334166	-0.14993	-0.0427881	-0.251895
	Yme1l1	0.125814	-0.345888	0.356248	-0.0144893	-0.183014	0.0579376	-0.256016	0.010849
	Hspd1	0.071987	0.0421115	-0.371036	-0.606866	-0.0333313	-0.0605473	-0.137849	-0.291036
Control Genes	Anapc5	-0.788933	0.0238603	-1.33365	0.167083	-0.054763	-0.5425	-0.121735	-0.558384
	Atp5b	-0.126635	0.0267868	-0.15473	-0.0929143	-0.0491279	-0.010407	-0.0569814	-0.0846962
	B2m	-0.233846	0.145419	-0.184074	0.336401	0.134005	-0.0403912	0.187835	-0.17003
	Chmp4b	0.0469932	0.0213681	0.0208131	0.130276	0.0277235	0.0844152	0.00590362	0.148446
	Eif4h	-0.287607	-0.217191	-0.897927	-0.297285	-0.156575	-0.553126	-0.381981	-0.865915
	Gusb	-1.45185	-0.265115	-1.72272	-0.283739	0.112694	-0.895525	-0.20771	-1.19487
	Hnrnpk	-0.300072	0.0224681	0.0421855	-0.240583	-0.120862	-0.19601	0.0244946	-0.268371
	Mrpl9	0.357039	0.10472	0.754783	-0.185522	-0.151344	0.334049	-0.12355	0.315363
	Pigt	-0.551079	0.149632	-0.170946	0.0364065	0.184969	-0.24246	-0.0047577	-0.381513
	Ufc1	-0.331644	-0.209248	-0.719961	0.183404	-0.153989	-0.424307	-0.0610007	-0.327862
	Thrap3	0.16541	0.284181	0.00472602	0.0135409	-0.0020477	-0.353568	-0.146698	-0.478581
	Ube2d3	0.149363	0.0752209	0.720292	-0.36621	-0.106838	0.519411	-0.0771981	0.420619
	Rbm42	0.27821	0.112224	-1.26132	0.0358925	-0.0624978	-0.96724	-0.0531314	-0.914798
	Rnf181	0.00195958	-0.203043	-0.613861	0.65025	-0.0829749	-0.407143	0.0571393	-0.291829
	Rpl13	-0.174068	-0.0026292	-0.373785	-0.0925637	-0.0820067	-0.0771898	0.00665597	-0.100825
	Rplp0	-0.139011	0.0779011	-0.635475	0.0458673	-0.0232696	-0.178369	0.147064	-0.297643
	Ssbp1	-0.115408	-0.174085	-0.355751	-0.0762367	0.0538366	0.41133	0.122113	0.337687
	Sumo1	-0.348062	-0.443781	-0.29105	-0.215546	-0.37029	0.131358	-0.562342	0.0815125
	Psmb1	-0.333725	-0.32322	-0.544917	-0.0613082	-0.19431	-0.207187	-0.315249	-0.321984
